# Repurposing brewery contaminant yeast as production strains for low-alcohol beer fermentation

**DOI:** 10.1101/2021.08.01.454645

**Authors:** Kristoffer Krogerus, Ronja Eerikäinen, Heikki Aisala, Brian Gibson

## Abstract

A number of fungal isolates were recently obtained from a survey of the microbiota of multiple breweries and brewery products. Here, we sought to explore whether any of these brewery contaminants could be repurposed for beneficial use in beer fermentations, with particular focus on low-alcohol beer. 56 yeast strains were first screened for the utilization of different carbon sources, ability to ferment brewer’s wort, and formation of desirable aroma compounds. A number of strains appeared maltose-negative and produced desirable aromas without obvious off-flavours. These were selected for further scaled-up wort fermentations. The selected strains efficiently reduced wort aldehydes during fermentation, thus eliminating undesirable wort-like off-flavours, and produced a diverse volatile aroma profile. Sensory analysis of the beer samples using projective mapping identified two strains, *Trigonopsis cantarellii* and *Candida sojae*, that produced beers similar to a commercial reference lager beer. 30 L-scale wort fermentations were performed with these two strains together with a commercial *Saccharomycodes ludwigii* reference strain. Both strains performed comparably to the commercial reference, and the *T. cantarellii* strain in particular, produced low amounts of off-flavours and a significantly higher amount of the desirable monoterpene alcohol *trans*-geraniol. The strain was also sensitive to common food preservatives and antifungal compounds, and unable to grow at 37 °C, suggesting it is relatively easily controllable in the brewery, and appears to have low risk of pathogenicity. This study shows how the natural brewery microbiota can be exploited as a source of non-conventional yeasts for low-alcohol beer production.

**Take Away:**

- Fungal isolates from brewery microbiota were screened for beer production
- Numerous maltose-negative strains were tested for low-alcohol beer fermentation
- *Trigonopsis cantarellii* showed promise compared to a commercial reference strain
- *T. cantarellii* produced no off-flavours and higher levels of *trans*-geraniol
