## Supplemental Table 1 for "Repurposing brewery contaminant yeast as production strains for low-alcohol beer fermentation"

### Sheet: Table S1
Table S1. List of yeast strains used in the study.
#	Sample	Preliminary identification
1	I-9.1	Cystofilobasidium ferigula
2	I-10.1	Candida pararugosa
3	P-1.1	Saccharomyces cerevisiae
4	P-1.2	Pichia kudriavzevii
5	P-1.3	Pichia manshurica
6	P-1.4	Saccharomyces cerevisiae
7	P-2.1	Pichia membranifaciens
8	P-2.4	Wickerhamomyces anomalus
9	P-2.5	Pichia membranifaciens
10	P-2.7	Candida qinlingensis
11	P-2.8	Wickerhamomyces anomalus
12	P-2.9	Wickerhamomyces anomalus
13	P-2.10	Candida pararugosa
14	P-3.2	Candida picinguabensis
15	P-3.3	Kazachstania exigua
16	P-3.4	Wickerhamomyces anomalus
17	P-3.5	Candida picinguabensis
18	P-3.8	Wickerhamomyces anomalus
19	P-5.1	Pichia kudriavzevii
20	P-5.2	Pichia manshurica
21	P-5.3	Pichia kudriavzevii
22	P-5.5	Pichia manshurica
23	P-5.7	Saccharomyces cerevisiae
24	P-5.8	Trigonopsis variabilis
25	P-69	Trigonopsis cantarellii
27	R-1	Wickerhamomyces anomalus
28	R-2.2	Wickerhamomyces anomalus
29	R-2.3	Wickerhamomyces anomalus
30	R-3.1	Wickerhamomyces anomalus
31	R-5	Wickerhamomyces anomalus
32	R-6.1	Saccharomyces uvarum
33	R-6.2	Saccharomyces uvarum
34	R-6.3	Saccharomyces uvarum
35	R-6.4	Saccharomyces cerevisiae
36	R-7	Kregervanrija delftensis
37	T-14.1	Saccharomyces uvarum
38	T-6	Saccharomyces cerevisiae
39	T-8.3	Zygosaccharomyces rouxii
40	T-9.3	Wickerhamomyces anomalus
41	T-14.3	Saccharomyces uvarum
42	T-19	Saccharomyces cerevisiae
43	T-19.2	Saccharomyces cerevisiae
44	T-20	Wickerhamomyces anomalus
45	T-21.1	Candida solani
46	T-21.3	Candida pararugosa
47	T-21.4	Kazachstania exigua
48	T-21.5	Pichia manshurica
49	T-21.7	Kazachstania exigua
50	T-23.3	Pichia kudriavzevii
51	T-26	Wickerhamomyces anomalus
52	T-29	Wickerhamomyces anomalus
53	T-30	Saccharomyces cerevisiae
54	T-31	Meyerozyma caribbica
55	T-35.1	Candida pararugosa
56	T-35.2	Candida pararugosa
57	T-39	Candida sojae
